# Resolving the chromatin impact of mosaic variants with targeted Fiber-seq

**DOI:** 10.1101/2024.07.09.602608

**Authors:** Stephanie C. Bohaczuk, Zachary J. Amador, Chang Li, Benjamin J. Mallory, Elliott G. Swanson, Jane Ranchalis, Mitchell R. Vollger, Katherine M. Munson, Tom Walsh, Morgan O. Hamm, Yizi Mao, Andre Lieber, Andrew B. Stergachis

## Abstract

Accurately quantifying the functional consequences of non-coding mosaic variants requires the pairing of DNA sequence with both accessible and closed chromatin architectures along individual DNA molecules—a pairing that cannot be achieved using traditional fragmentation-based chromatin assays. We demonstrate that targeted single-molecule chromatin fiber sequencing (Fiber-seq) achieves this, permitting single-molecule, long-read genomic and epigenomic profiling across targeted >100 kilobase loci with ∼10-fold enrichment over untargeted sequencing. Targeted Fiber-seq reveals that pathogenic expansions of the *DMPK* CTG repeat that underlie Myotonic Dystrophy 1 are characterized by somatic instability and disruption of multiple nearby regulatory elements, both of which are repeat length-dependent. Furthermore, we reveal that therapeutic adenine base editing of the segmentally duplicated γ-globin (*HBG1*/*HBG2*) promoters in primary human hematopoietic cells induced towards an erythroblast lineage increases the accessibility of the *HBG1* promoter as well as neighboring regulatory elements. Overall, we find that these non-protein coding mosaic variants can have complex impacts on chromatin architectures, including extending beyond the regulatory element harboring the variant.
