## Supplemental Tables for "Resolving the chromatin impact of mosaic variants with targeted Fiber-seq"

### Sheet: Supplemental Table S1
Supplemental Table S1
SRA Sample Name	Description	# of cells	Sample library mass (ng)	SMRT cell multiplex fraction	Targeted loci	Median target coverage	Enrichment over WGS	Figure presented	Cas9	Sequencing platform
PS00118.GM04820	GM04820 lymphoblastoid	2600000	78	0.58	chr4:3006837-3125654	126	21.7241	Figure 1	NEB Cas9 Nuclease, S. pyogenes (M0386M)	Sequel II
					chr11:5186600-5304585	164	28.2759
					chr19:45664901-45825746	101	17.4138
PS00150.GM04608	DM1 GM04608 fibroblast	3000000	32.2	0.12	chr3:129087203-129272320	12	10	Figure 2	NEB Cas9 Nuclease, S. pyogenes (M0386M)	Sequel II
					chr4:3006837-3125654	12	10
					chr19:45664901-45825746	12	10
PS00151.GM04608	DM1 GM04608 fibroblast	2000000	63	0.23	chr3:129087203-129272320	18	7.82609	Figure 2	NEB Cas9 Nuclease, S. pyogenes (M0386M)	Sequel II
					chr4:3006837-3125654	20	8.69565
					chr19:45664901-45825746	17	7.3913
PS00152.GM04601	DM1 GM04601 fibroblasts	4000000	30.7	0.11	chr3:129087203-129272320	14	12.7273	Figure 2	NEB Cas9 Nuclease, S. pyogenes (M0386M)	Sequel II
					chr4:3006837-3125654	24	21.8182
					chr19:45664901-45825746	16	14.5455
PS00153.GM04602	DM1 GM04602 fibroblasts	4000000	49	0.18	chr3:129087203-129272320	28	15.5556	Figure 2	NEB Cas9 Nuclease, S. pyogenes (M0386M)	Sequel II
					chr4:3006837-3125654	39	21.6667
					chr19:45664901-45825746	32	17.7778
PS00442.GM06076	DM1 GM06076 fibroblasts	2000000	18.9	0.24	chr3:129087203-129272320	93	12.9167	Figure 2	NEB EnGen® Spy Cas9 HF1 (M0667M)	Revio
					chr4:3006837-3125654	101	14.0278
					chr19:45664901-45825746	81	11.25
PS00443.GM04608	DM1 GM04608 fibroblast	4000000	16	0.21	chr3:129087203-129272320	22	3.49206	Figure 2	NEB EnGen® Spy Cas9 HF1 (M0667M)	Revio
					chr4:3006837-3125654	43	6.8254
					chr19:45664901-45825746	23	3.65079
PS00444.GM04608	DM1 GM04608 fibroblast	6000000	13.2	0.17	chr3:129087203-129272320	20	3.92157	Figure 2	NEB EnGen® Spy Cas9 HF1 (M0667M)	Revio
					chr4:3006837-3125654	36	7.05882
					chr19:45664901-45825746	22	4.31373
PS00196.erythroid1	CD34+, ABE edited, Day 14 erythroid differentiation, donor 1	2000000	45.7	0.17	chr4:3006837-3125654	27	15.8824	Figure 3	NEB Cas9 Nuclease, S. pyogenes (M0386M)	Sequel II
					chr11:5186600-5304585	23	13.5294
					chr19:45664901-45825746	20	11.7647
PS00208.erythroid1	CD34+, ABE edited, Day 14 erythroid differentiation, O6BG/BCNU selection, donor 1	4000000	124	0.6	chr4:3006837-3125654	29	4.83333	Figure 3	NEB Cas9 Nuclease, S. pyogenes (M0386M)	Sequel II
					chr11:5186600-5304585	36	6
					chr19:45664901-45825746	29	4.83333
PS00209.erythroid2	CD34+, ABE edited, Day 14 erythroid differentiation, O6BG/BCNU selection, donor 2	4000000	24.7	0.12	chr4:3006837-3125654	65	54.1667	Figure 3	NEB Cas9 Nuclease, S. pyogenes (M0386M)	Sequel II
					chr11:5186600-5304585	68	56.6667
					chr19:45664901-45825746	64	53.3333
PS00316.erythroid1	CD34+, ABE edited, Day 14 erythroid differentiation, O6BG/BCNU selection, donor 1	4000000	30.8	0.12	chr4:3006837-3125654	24	6.66667	Figure 3	NEB EnGen® Spy Cas9 HF1 (M0667M)	Revio
					chr11:5186600-5304585	29	8.05556
					chr19:45664901-45825746	20	5.55556
			Total SMRT cells:			Median enrichment:	10.625
			Sequel II	2.11
			Revio	0.74

### Sheet: Supplemental Table S2
Supplemental Table S2
Cut site coordinates (hg38)	Strand (hg38)	Sequence	PAM sequence
chr4:3005484	minus	GCCGCATCATTAAAGCATCA	GGG
chr4:3006837	plus	TATGGCAGACAGGACAGGCT	TGG
chr4:3004360	minus	AGTCATAGATAATATATGCA	GGG
chr4:3125654	minus	ACAGTGAAGGTCCACACCAG	CGG
chr4:3127616	plus	GAAATTGTAAGTGGGCAGAG	GGG
chr4:3126847	minus	ACTGTCAACTCATCTCTCTG	GGG
chr11:5186600	minus	ATTGGAAACAATATATGACA	GGG
chr11:5184262	plus	GATTAGGAGATGCAACACCA	GGG
chr11:5185736	plus	AAGGTGCAAATAGTTCAGCA	TGG
chr11:5305957	minus	AAACCGCAAAGAGAAAACTG	TGG
chr11:5307256	plus	GACTTGTAGCTAAGAAGTGA	CGG
chr11:5304585	minus	AGATGAAAAAGTGGATTCAG	GGG
chr19:45662890	minus	CAAGAAAGATCTAGAGTGGG	AGG
chr19:45664901	plus	GTCACTCAGTGTGACCGTGG	GGG
chr19:45663995	minus	TGGTGGTGTGAAACAGGAAA	AGG
chr19:45825746	minus	ATGCAAAGGCAAAGAGACCA	GGG
chr19:45827413	plus	GGGCCCAGAGAAACTTGCAA	GGG
chr19:45826469	plus	CTCACGTGAAAACAAGCCCG	AGG
chr3:129087203	plus	TGGCTACAAGACCCGGGCAA	GGG
chr3:129086126	plus	GCTCAGAAGTGAACATCGTG	GGG
chr3:129085990	minus	CACACATTTGCCGCTGGGAT	TGG
chr3:129272320	minus	CACGTAACAGAGCACCTCAT	AGG
chr3:129273904	plus	AGCTCGGTGGAACTAAGTAC	AGG
chr3:129275278	minus	ACCAGCCAGGAGCAACGTGT	GGG
